# Viral lysis of a toxigenic diatom triggers a microbial response mimicking hastened senescence

**DOI:** 10.64898/2025.12.03.690933

**Authors:** Timotej Turk Dermastia, Tinkara Rupnik, Tinkara Tinta

## Abstract

Diatom blooms influence carbon cycling through organic matter production and its subsequent deposition or remineralization – processes that are all tightly mediated by interactions with the microbial community. Viruses, as integral part of microbial communities, are known to influence diatom bloom dynamics and can even terminate blooms. However, the three-way interactions between diatoms, their viruses and associated bacteria remain poorly resolved. In this study we examined how infection of the toxigenic diatom *Pseudo-nitzschia galaxiae* by its ssRNA virus PnGalRNAV reshapes host physiology, microbiome structure and organic-matter processing in non-axenic batch cultures. With an integrated transcriptomics and microscopy-based approach, we investigated the response of the bacterial community to dissolved organic matter (DOM) released by viral lysis of diatoms and observed a significant increase of Flavobacteriaceae (Bacteriodetes) suggesting a specialized role in utilizing DOM released due to viral lysis. Despite overwhelming viral RNA, bacterial metatranscriptomes revealed upregulation of polysaccharide-degradation associated genes, indicating active utilisation of virus-derived diatom glycans. Host transcripts showed broad repression of photosynthesis, silicon metabolism and core biosynthetic pathways, alongside induction of heat-shock and other stress-related genes, consistent with a senescence-like state. Our results demonstrate that PnGalRNAV infection speeds the termination of *P. galaxiae* growth, rapidly converting a productive diatom culture into a detrital DOM-rich environment that selects for specialised polysaccharide degraders and redirects carbon through the viral shunt. Infected cultures reached senescence much sooner than uninfected ones, suggesting that the ssRNA virus of *Pseudo-nitzschia galaxiae* can shorten bloom duration and accelerate nutrient recycling, with implications for coastal biogeochemistry. By integrating spatially resolved microscopy with community and metatranscriptomic profiling, this study links microbial composition, localization, and functional activity during diatom viral lysis. Our comprehensive approach can be extended to diverse diatom–virus systems in the future to better predict when viral outbreaks will favour recycling versus export of phytoplankton-derived carbon.
