## Supplementary Table 1 for "Viral lysis of a toxigenic diatom triggers a microbial response mimicking hastened senescence"

### Sheet: Sheet1
Supplementary Table S1: FISH oligonucleotide probes used in this study with thier sequence, and the original publication and fluorophore used for labelling at 5’.
Probe	Sequence 5' - 3'	Reference	Fluorophore	Target
EUB I	GCT GCC TCC CGT AGG AGT	Amann in sod. (1990)	Cy3	Eubacteria
EUB II	GAC GCC SCC CGT SGG TGT	Daims in sod (1999)	Cy3	Eubacteria
EUB III	GCT GCC ACC CGT AGG TGT	Daims in sod (1999)	Cy3	Eubacteria
Alf968	GGT AAG GTT CTG CGC GTT	Neef (1997)	Cy3	Alphaproteobacteria (not Rhodobacteriales)
Gama42a	GCC TTC CCA CAT CGT TT	Manz in sod. (1992)	Cy3	Gammaproteobacteria
CF319a	TGG TCC TG TCT CAG TAC	Manz in sod. (1996)	FITC	Bacteroides
