## Supplementary Table 2 for "Viral lysis of a toxigenic diatom triggers a microbial response mimicking hastened senescence"

### Sheet: 16S-Bacterial DNA
Sample	Filter date	Filter type	Filter size	Filtered volume(ml)	Filter time	Extraction Date	Extraction Method	Extraction Person	DNA Concentration (picogreen)	16S check	Note
InitialF_16S	8.5.2023	polycarbonate	0.22	750	1 hour	14.6.2023	PowerWater	Annaelle Boefel	52.6812		half-filter
D5_C1_16S	12.5.2023	polycarbonate	0.22	50	1 hour	14.6.2023	PowerWater	Annaelle Boefel	7.85384		half-filter
D5_C2_16S	12.5.2023	polycarbonate	0.22	50	1 hour	14.6.2023	PowerWater	Annaelle Boefel	18.1991		half-filter
D5_C3_16S	12.5.2023	polycarbonate	0.22	50	1 hour	14.6.2023	PowerWater	Annaelle Boefel	2.51958		half-filter
D5_V1_16S	12.5.2023	polycarbonate	0.22	35	1 hour	14.6.2023	PowerWater	Annaelle Boefel	70.7335		half-filter
D5_V2_16S	12.5.2023	polycarbonate	0.22	30	1 hour	14.6.2023	PowerWater	Annaelle Boefel	38.6612		half-filter
D5_V3_16S	12.5.2023	polycarbonate	0.22	45	1 hour	14.6.2023	PowerWater	Annaelle Boefel	38.3512		half-filter
D9_C1_16S	16.5.2023	polycarbonate	0.22	20	1 hour	14.6.2023	PowerWater	Annaelle Boefel	30.0881		half-filter
D9_C2_16S	16.5.2023	polycarbonate	0.22	20	1 hour	14.6.2023	PowerWater	Annaelle Boefel	20.2411		half-filter
D9_C3_16S	16.5.2023	polycarbonate	0.22	20	1 hour	14.6.2023	PowerWater	Annaelle Boefel	25.1038		half-filter
D9_V1_16S	16.5.2023	polycarbonate	0.22	30	1 hour	14.6.2023	PowerWater	Annaelle Boefel	74.9095		half-filter
D9_V2_16S	16.5.2023	polycarbonate	0.22	30	1 hour	14.6.2023	PowerWater	Annaelle Boefel	76.2754		half-filter
D9_V3_16S	16.5.2023	polycarbonate	0.22	30	1 hour	14.6.2023	PowerWater	Annaelle Boefel	35.194		half-filter

### Sheet: MetaT-Diatoms
Sample	Filter date	Filter type	Filter size	Filtered volume(ml)	Ncells/ml	Ncells	Filter time	RNA#	Sequencing name	Extraction Date	Extraction Method	Extraction Person	RNA Concentration (NanoDrop)	RNA Concentration (Tapestation)	RIN	16S check	RNASeq
D9_V3_metaT	16.5.2023	Cellulose	1.2	250	199688	49922000		1	DIAVIR1	19.9.2024	ZYMNO DirectZOL	Timotej	48	28	5		Passed
D9_C3_metaT	16.5.2023	Cellulose	1.2	120	788906	94668720		10	DIAVIR10	16.1.2025	ZYMNO DirectZOL	Timotej		NA	NA		Passed
D5_C1_metaT	12.5.2023	Cellulose	1.2	250	2997813	749453250		11	DIAVIR11	16.1.2025	ZYMNO DirectZOL	Timotej		NA	NA		Passed
D9_C1_metaT	16.5.2023	Cellulose	1.2	120	1138125	136575000		12	DIAVIR12	16.1.2025	ZYMNO DirectZOL	Timotej		NA	NA		Passed
D9_V1_metaT	16.5.2023	Cellulose	1.2	250	255625	63906250		13	DIAVIR13	16.1.2025	ZYMNO DirectZOL	Timotej		6.17	3.4		Passed
NegativeE16-01-25	16.1.2025							14	DIAVIR14	16.1.2025	ZYMNO DirectZOL	Timotej		NA	NA		Not passed
D9_V2_metaT	16.5.2023	Cellulose	1.2	170	391875	66618750		2	DIAVIR2	19.9.2024	ZYMNO DirectZOL	Timotej	102	44	6.5		Passed
D5_V3_metaT	12.5.2023	Cellulose	1.2	170	196875	33468750		3	DIAVIR3	19.9.2024	ZYMNO DirectZOL	Timotej	66.9	NA	NA		Passed
D5_C2_metaT	12.5.2023	Cellulose	1.2	250	1962813	490703250		4	DIAVIR4	23.10.2024	ZYMNO DirectZOL	Timotej	255	5	2		Passed
D5_V2_metaT	12.5.2023	Cellulose	1.2	250	762188	190547000		5	DIAVIR5	23.10.2024	ZYMNO DirectZOL	Timotej	141	10.4	2.9		Passed
D5_C3_metaT	12.5.2023	Cellulose	1.2	250	1316563	329140750		6	DIAVIR6	23.10.2024	ZYMNO DirectZOL	Timotej	147	6.8	3.3		Passed
D9_C2_metaT	16.5.2023	Cellulose	1.2	120	1061094	127331280		7	DIAVIR7	23.10.2024	ZYMNO DirectZOL	Timotej	155	6.1	2.7		Passed
D5_V1_metaT	12.5.2023	Cellulose	1.2	250	684375	171093750		8	DIAVIR8	16.1.2025	ZYMNO DirectZOL	Timotej		NA	NA		Passed
InitialF_metaT	8.5.2023	Cellulose	1.2	750	1.20857e+06	906425875		9	DIAVIR9	16.1.2025	ZYMNO DirectZOL	Timotej		NA	NA		Passed

### Sheet: groups
DIAVIR1	virus9	D9_V3_metaT
DIAVIR10	control9	D9_C3_metaT
DIAVIR11	control5	D5_C1_metaT
DIAVIR12	control9	D9_C1_metaT
DIAVIR13	virus9	D9_V1_metaT
DIAVIR2	virus9	D9_V2_metaT
DIAVIR3	virus5	D5_V3_metaT
DIAVIR4	control5	D5_C2_metaT
DIAVIR5	virus5	D5_V2_metaT
DIAVIR6	control5	D5_C3_metaT
DIAVIR7	control9	D9_C2_metaT
DIAVIR8	virus5	D5_V1_metaT
DIAVIR9	Initial	InitialF_metaT
