## Supplementary Table 3 for "Viral lysis of a toxigenic diatom triggers a microbial response mimicking hastened senescence"

	baseMean	log2FoldChange	lfcSE	pvalue	padj	Kingdom	Phylum	Class	Order	Family	Genus	Species
1	93.2340290430037	-10.4799311735128	3.63983172698567	1.48496796025133e-06	0.000144784376124505	Bacteria	Proteobacteria	Alphaproteobacteria	Rhodobacterales	Rhodobacteraceae	NA	NA
2	37.2708502117696	8.55712094356889	3.49375247785454	4.85630645723254e-05	0.00236744939790086	Bacteria	Bacteroidota	Bacteroidia	Flavobacteriales	Flavobacteriaceae	Polaribacter	NA
3	72.366674958596	-10.0271672525154	3.61182217398031	3.59250162879215e-06	0.00023351260587149	Bacteria	Cyanobacteria	Cyanobacteriia	Chloroplast	NA	NA	NA
4	22.3165407863497	-7.76431545424776	3.56765038460906	0.000185862712781243	0.00724864579846847	Bacteria	Cyanobacteria	Cyanobacteriia	Chloroplast	NA	NA	NA
5	18.0498573827398	-0.219963955210412	1.05564511620528	2.58860345139535e-08	5.04777673022094e-06	Bacteria	Proteobacteria	Alphaproteobacteria	Rhodobacterales	Rhodobacteraceae	NA	NA
