## Supplementary Table 4 for "Viral lysis of a toxigenic diatom triggers a microbial response mimicking hastened senescence"

### Sheet: Associated wth alive diatoms
Day	Treatment	Replicate	Lifestyle	EUB cells/mL	%EUB	cfb cells/mL	%cfb	alpha cells/mL	%alpha	gamma cells/mL	%gamma
1	C	C1	Free-living	9.94225e+06		9.67288e+06		6.17001e+06		2.14481e+07
1	C	C1	Free-living	1.01137e+07		122442		0		0
1	C	C1	Free-living	6.93019e+06	0.697044	122442	0.0126582	1.22421e+06	0.198413	7.8839e+06	0.36758
1	C	C1	Phycosphere	624452		906067		1.81183e+06		2.64429e+06
1	C	C1	Phycosphere	526498	0.843137	24488.3	0.027027	146905	0.0810811	1.32215e+06	0.5
1	C	C1	Total	1.05667e+07		1.05789e+07		7.98184e+06		2.40924e+07
1	C	C1	Total	7.45669e+06	0.705678	146930	0.0138889	1.37111e+06	0.171779	9.20605e+06	0.382114
1	C	C2	Free-living	1.13258e+07		1.7252e+07		6.31692e+06		2.14481e+07
1	C	C2	Free-living	1.06402e+07		5.6568e+06		0		0
1	C	C2	Free-living	9.68512e+06	0.855135	5.9629e+06	0.345635	391747	0.0620155	7.8839e+06	0.36758
1	C	C2	Phycosphere	2.17946e+06		3.67325e+06		979367		2.64429e+06
1	C	C2	Phycosphere	1.65296e+06	0.758427	1.06524e+06	0.29	48968.4	0.05	1.32215e+06	0.5
1	C	C2	Total	1.35053e+07		2.09253e+07		7.29628e+06		2.40924e+07
1	C	C2	Total	1.13381e+07	0.839529	7.02814e+06	0.335869	440715	0.0604027	9.20605e+06	0.382114
1	C	C3	Free-living	9.04552e+06		1.03096e+07		1.04303e+07		1.04792e+07
1	C	C3	Free-living	8.40813e+06		1.59174e+06		0		0
1	C	C3	Free-living	7.55375e+06	0.835082	1.59174e+06	0.154394	1.02834e+06	0.0985915	5.53342e+06	0.528037
1	C	C3	Phycosphere	1.87149e+06		1.29788e+06		1.37111e+06		685557
1	C	C3	Phycosphere	1.27478e+06	0.681159	110197	0.0849057	293810	0.214286	489684	0.714286
1	C	C3	Total	1.0917e+07		1.16075e+07		1.18014e+07		1.11648e+07
1	C	C3	Total	8.82853e+06	0.808696	1.70194e+06	0.146624	1.32215e+06	0.112033	6.02311e+06	0.539474
1	V	V1	Free-living	7.18732e+06		9.89327e+06		8.52049e+06		1.17524e+07
1	V	V1	Free-living	8.54642e+06		1.22442e+06		0		0
1	V	V1	Free-living	6.77102e+06	0.942078	1.22442e+06	0.123762	293810	0.0344828	5.8762e+06	0.5
1	V	V1	Phycosphere	746893		1.27339e+06		489684		1.12627e+06
1	V	V1	Phycosphere	612208	0.819672	110197	0.0865385	0	0	783494	0.695652
1	V	V1	Total	7.93421e+06		1.11667e+07		9.01018e+06		1.28787e+07
1	V	V1	Total	7.38322e+06	0.930556	1.33461e+06	0.119518	293810	0.0326087	6.6597e+06	0.51711
1	V	V2	Free-living	1.02661e+07		7.75055e+06		1.14096e+07		1.17524e+07
1	V	V2	Free-living	1.08085e+07		857091		0		0
1	V	V2	Free-living	9.87277e+06	0.961691	857091	0.110585	1.71389e+06	0.150215	5.8762e+06	0.5
1	V	V2	Phycosphere	1.07136e+06		1.13871e+06		1.56699e+06		1.12627e+06
1	V	V2	Phycosphere	922182	0.860759	183662	0.16129	146905	0.09375	783494	0.695652
1	V	V2	Total	1.13374e+07		8.88925e+06		1.29766e+07		1.28787e+07
1	V	V2	Total	1.07949e+07	0.952153	1.04075e+06	0.11708	1.8608e+06	0.143396	6.6597e+06	0.51711
1	V	V3	Free-living	4.32391e+07		4.99477e+07		4.42184e+07		1.81673e+07
1	V	V3	Free-living	4.3337e+07		6.12104e+06		0		0
1	V	V3	Free-living	3.95175e+07	0.91393	6.12104e+06	0.122549	4.99477e+06	0.112957	1.10668e+07	0.609164
1	V	V3	Phycosphere	1.38091e+07		1.50823e+07		5.23961e+06		1.66492e+06
1	V	V3	Phycosphere	1.15565e+07	0.836879	636589	0.0422078	930399	0.17757	1.0773e+06	0.647059
1	V	V3	Total	5.70481e+07		6.503e+07		4.9458e+07		1.98322e+07
1	V	V3	Total	5.1074e+07	0.895279	6.75763e+06	0.103916	5.92517e+06	0.119802	1.21442e+07	0.612346
3	C	C1	Free-living	1.6992e+07		1.56848e+07		1.84121e+07		1.36622e+07
3	C	C1	Free-living	0		8.24031e+06		0		0
3	C	C1	Free-living	1.63554e+07	0.962536	8.25256e+06	0.526151	3.32985e+06	0.180851	930399	0.0681004
3	C	C1	Phycosphere	2.88913e+06		4.78746e+06		1.66492e+06		1.37111e+06
3	C	C1	Phycosphere	2.64429e+06	0.915254	3.09777e+06	0.647059	391747	0.235294	146905	0.107143
3	C	C1	Total	1.98812e+07		2.04722e+07		2.0077e+07		1.50333e+07
3	C	C1	Total	1.89997e+07	0.955665	1.13503e+07	0.554426	3.72159e+06	0.185366	1.0773e+06	0.0716612
3	C	C2	Free-living	1.94894e+07		1.80204e+07		1.30745e+07		1.22421e+07
3	C	C2	Free-living	0		4.23087e+07		0		0
3	C	C2	Free-living	1.82652e+07	0.937186	4.23087e+07	2.34783	2.39945e+06	0.183521	1.76286e+06	0.144
3	C	C2	Phycosphere	3.91747e+06		1.56699e+07		1.8608e+06		0
3	C	C2	Phycosphere	3.52572e+06	0.9	7.83494e+06	0.5	783494	0.421053	0	#DIV/0!
3	C	C2	Total	2.34069e+07		8.77513e+07		1.49353e+07		1.22421e+07
3	C	C2	Total	2.17909e+07	0.930962	5.01436e+07	0.571429	3.18294e+06	0.213115	1.76286e+06	0.144
3	C	C3	Free-living	1.32704e+07		5.93496e+07		2.13012e+07		1.63065e+07
3	C	C3	Free-living	0		2.60512e+07		0		0
3	C	C3	Free-living	1.26338e+07	0.95203	2.60512e+07	0.438944	4.16231e+06	0.195402	2.49739e+06	0.153153
3	C	C3	Phycosphere	5.38652e+06		5.8762e+06		4.06437e+06		1.27318e+06
3	C	C3	Phycosphere	4.70096e+06	0.872727	2.35048e+06	0.4	1.46905e+06	0.361446	636589	0.5
3	C	C3	Total	1.86569e+07		6.52258e+07		2.53656e+07		1.75796e+07
3	C	C3	Total	1.73348e+07	0.929134	2.84016e+07	0.435435	5.63136e+06	0.222008	3.13397e+06	0.178273
3	V	V1	Free-living	4.09375e+07		1.49256e+08		3.0997e+07		2.40924e+07
3	V	V1	Free-living	0		8.971e+07		0		0
3	V	V1	Free-living	3.89298e+07	0.950957	8.971e+07	0.60105	4.16231e+06	0.134281	2.15461e+06	0.0894309
3	V	V1	Phycosphere	6.46382e+06		1.88038e+07		4.35818e+06		0
3	V	V1	Phycosphere	5.38652e+06	0.833333	1.13607e+07	0.604167	783494	0.179775	0	#DIV/0!
3	V	V1	Total	4.74014e+07		1.68059e+08		3.53551e+07		2.40924e+07
3	V	V1	Total	4.43164e+07	0.934917	1.01071e+08	0.601399	4.9458e+06	0.139889	2.15461e+06	0.0894309
3	V	V2	Free-living	4.06927e+07		1.95286e+08		3.94685e+07		2.40924e+07
3	V	V2	Free-living	0		1.50823e+08		0		0
3	V	V2	Free-living	3.91747e+07	0.962696	1.50823e+08	0.772317	5.23961e+06	0.132754	2.15461e+06	0.0894309
3	V	V2	Phycosphere	4.45612e+06		2.29172e+07		5.48446e+06		0
3	V	V2	Phycosphere	3.96644e+06	0.89011	1.46905e+07	0.641026	1.12627e+06	0.205357	0	#DIV/0!
3	V	V2	Total	4.51488e+07		2.18203e+08		4.49529e+07		2.40924e+07
3	V	V2	Total	4.31411e+07	0.955531	1.65513e+08	0.758528	6.36589e+06	0.141612	2.15461e+06	0.0894309
3	V	V3	Free-living	4.10355e+07		1.29668e+08		4.61772e+07		3.14866e+07
3	V	V3	Free-living	0		9.26481e+07		0		0
3	V	V3	Free-living	4.05458e+07	0.988067	9.26481e+07	0.714502	4.70096e+06	0.101803	2.25254e+06	0.0715397
3	V	V3	Phycosphere	2.88913e+06		1.11648e+07		2.54635e+06		0
3	V	V3	Phycosphere	2.84016e+06	0.983051	7.83494e+06	0.701754	293810	0.115385	0	#DIV/0!
3	V	V3	Total	4.39246e+07		1.40833e+08		4.87235e+07		3.14866e+07
3	V	V3	Total	4.3386e+07	0.987737	1.00483e+08	0.713491	4.99477e+06	0.102513		0
5	C	C1	Free-living	2.61001e+07		3.33474e+07		3.95539e+07		1.07241e+07
5	C	C1	Free-living	1.97832e+07		1.03813e+07		0		0
5	C	C1	Free-living	1.89508e+07	0.726079	1.03813e+07	0.311307	4.73766e+06	0.119777	6.56176e+06	0.611872
5	C	C1	Phycosphere	1.01364e+07		5.09271e+06		6.50051e+06		1.27318e+06
5	C	C1	Phycosphere	6.85557e+06	0.676329	587620	0.115385	1.87303e+06	0.288136	636589	0.5
5	C	C1	Total	3.62366e+07		3.84402e+07		4.60544e+07		1.19972e+07
5	C	C1	Total	2.58063e+07	0.712162	1.09689e+07	0.28535	6.61069e+06	0.143541	7.19835e+06	0.6
5	C	C2	Free-living	4.00362e+07		2.03219e+07		3.45959e+07		4.45122e+07
5	C	C2	Free-living	4.10343e+07		5.92517e+06		0		0
5	C	C2	Free-living	3.72636e+07	0.930748	5.92517e+06	0.291566	8.48371e+06	0.245223	2.84996e+07	0.640264
5	C	C2	Phycosphere	5.65608e+06		2.69326e+06		3.74606e+06		5.7293e+06
5	C	C2	Phycosphere	4.65795e+06	0.823529	587620	0.218182	1.21196e+06	0.323529	3.47675e+06	0.606838
5	C	C2	Total	4.56923e+07		2.30151e+07		3.8342e+07		5.02415e+07
5	C	C2	Total	4.19215e+07	0.917476	6.51279e+06	0.282979	9.69567e+06	0.252874	3.19763e+07	0.636452
5	C	C3	Free-living	5.60063e+07		4.82828e+07		4.10964e+07		4.45122e+07
5	C	C3	Free-living	5.43427e+07		2.51208e+07		0		0
5	C	C3	Free-living	5.04611e+07	0.90099	2.51208e+07	0.520284	9.36514e+06	0.227882	2.84996e+07	0.640264
5	C	C3	Phycosphere	7.43054e+06		4.26025e+06		3.96641e+06		5.7293e+06
5	C	C3	Phycosphere	5.54518e+06	0.746269	1.12627e+06	0.264368	991603	0.25	3.47675e+06	0.606838
5	C	C3	Total	6.34368e+07		5.2543e+07		4.50628e+07		5.02415e+07
5	C	C3	Total	5.60063e+07	0.882867	2.6247e+07	0.499534	1.03567e+07	0.229829	3.19763e+07	0.636452
5	V	V1	Free-living	1.80218e+08		2.22708e+08		1.80172e+08		3.40425e+08
5	V	V1	Free-living	1.77113e+08		1.47493e+08		0		0
5	V	V1	Free-living	1.7556e+08	0.974154	1.47493e+08	0.662269	2.04949e+07	0.113752	7.81157e+07	0.229465
5	V	V1	Phycosphere	2.66169e+06		2.29172e+07		0		3.8614e+07
5	V	V1	Phycosphere	2.21807e+06	0.833333	1.25359e+07	0.547009	0	#DIV/0!	1.19837e+07	0.310345
5	V	V1	Total	1.8288e+08		2.45625e+08		1.80172e+08		3.79039e+08
5	V	V1	Total	1.77778e+08	0.972104	1.60029e+08	0.651515	2.04949e+07	0.113752	9.00994e+07	0.237705
5	V	V2	Free-living	1.77536e+08		1.94306e+08		1.63653e+08		3.61285e+08
5	V	V2	Free-living	1.873e+08		1.45338e+08		0		0
5	V	V2	Free-living	1.72653e+08	0.9725	1.45338e+08	0.747984	2.14126e+07	0.130841	7.63403e+07	0.211302
5	V	V2	Phycosphere	8.43294e+06		4.89684e+06		0		2.88495e+07
5	V	V2	Phycosphere	7.10143e+06	0.842105	3.32985e+06	0.68	0	#DIV/0!	6.21375e+06	0.215385
5	V	V2	Total	1.85969e+08		1.99203e+08		1.63653e+08		3.90135e+08
5	V	V2	Total	1.79755e+08	0.966587	1.48668e+08	0.746313	2.14126e+07	0.130841	8.25541e+07	0.211604
5	V	V3	Free-living	8.03349e+07		1.07143e+08		1.13487e+08		3.61285e+08
5	V	V3	Free-living	7.58965e+07		7.77617e+07		0		0
5	V	V3	Free-living	7.14581e+07	0.889503	7.77617e+07	0.725777	1.49888e+07	0.132075	7.63403e+07	0.211302
5	V	V3	Phycosphere	7.54527e+06		3.13397e+06		0		2.88495e+07
5	V	V3	Phycosphere	5.32607e+06	0.705882	1.95873e+06	0.625	0	#DIV/0!	6.21375e+06	0.215385
5	V	V3	Total	8.78802e+07		1.10277e+08		1.13487e+08		3.90135e+08
5	V	V3	Total	7.67842e+07	0.873737	7.97205e+07	0.722913	1.49888e+07	0.132075	8.25541e+07	0.211604
9	C	C1	Free-living	1.07493e+08		1.21246e+08		1.10122e+08		3.01367e+08
9	C	C1	Free-living	1.11319e+08		6.93392e+07		0		0
9	C	C1	Free-living	1.00797e+08	0.937709	6.93392e+07	0.57189	1.95772e+07	0.177778	5.32607e+07	0.17673
9	C	C1	Phycosphere	3.22837e+06		1.09689e+07		1.13181e+07		3.95017e+07
9	C	C1	Phycosphere	2.98923e+06	0.925926	6.46382e+06	0.589286	1.52947e+06	0.135135	5.76991e+06	0.146067
9	C	C1	Total	1.10721e+08		1.32215e+08		1.2144e+08		3.40868e+08
9	C	C1	Total	1.03786e+08	0.937365	7.5803e+07	0.573333	2.11067e+07	0.173804	5.90306e+07	0.173177
9	C	C2	Free-living	1.53253e+08		1.23792e+08		6.30142e+07		2.85832e+08
9	C	C2	Free-living	1.47747e+08		7.1102e+07		0		0
9	C	C2	Free-living	1.453e+08	0.948104	7.1102e+07	0.574367	2.14126e+07	0.339806	3.24003e+07	0.113354
9	C	C2	Phycosphere	4.28252e+06		9.98954e+06		3.67073e+06		1.73097e+07
9	C	C2	Phycosphere	3.97662e+06	0.928571	5.09271e+06	0.509804	1.52947e+06	0.416667	3.99455e+06	0.230769
9	C	C2	Total	1.57535e+08		1.33782e+08		6.66849e+07		3.03142e+08
9	C	C2	Total	1.49276e+08	0.947573	7.61948e+07	0.569546	2.29421e+07	0.344037	3.63948e+07	0.120059
9	C	C3	Free-living	8.0951e+07		1.04596e+08		1.17769e+08		2.6009e+08
9	C	C3	Free-living	9.10699e+07		5.89579e+07		0		0
9	C	C3	Free-living	7.74314e+07	0.956522	5.89579e+07	0.56367	2.41656e+07	0.205195	2.39673e+07	0.0921502
9	C	C3	Phycosphere	0		1.44946e+07		6.11788e+06		1.06521e+07
9	C	C3	Phycosphere	0	#DIV/0!	6.85557e+06	0.472973	2.14126e+06	0.35	1.33152e+06	0.125
9	C	C3	Total	8.0951e+07		1.19091e+08		1.23887e+08		2.70742e+08
9	C	C3	Total	7.74314e+07	0.956522	6.58135e+07	0.552632	2.63069e+07	0.212346	2.52988e+07	0.0934426
9	V	V1	Free-living	1.14387e+08		2.14432e+08		1.75277e+08		2.6009e+08
9	V	V1	Free-living	1.17027e+08		1.34899e+08		0		0
9	V	V1	Free-living	1.09548e+08	0.957692	1.34899e+08	0.629101	2.78364e+07	0.158813	2.39673e+07	0.0921502
9	V	V1	Phycosphere	0		0		0		1.06521e+07
9	V	V1	Phycosphere	0	#DIV/0!	0	#DIV/0!	0	#DIV/0!	1.33152e+06	0.125
9	V	V1	Total	1.14387e+08		2.14432e+08		1.75277e+08		2.70742e+08
9	V	V1	Total	1.09548e+08	0.957692	1.34899e+08	0.629101	2.78364e+07	0.158813	2.52988e+07	0.0934426
9	V	V2	Free-living	1.67621e+08		2.80199e+08		1.93631e+08		9.18747e+07
9	V	V2	Free-living	1.85219e+08		1.96384e+08		0		0
9	V	V2	Free-living	1.55743e+08	0.929134	1.96384e+08	0.700873	1.98831e+07	0.102686	7.10143e+06	0.0772947
9	V	V2	Phycosphere	8.35907e+06		1.13181e+07		0		0
9	V	V2	Phycosphere	7.91912e+06	0.947368	9.78861e+06	0.864865	0	#DIV/0!	0	#DIV/0!
9	V	V2	Total	1.7598e+08		2.91517e+08		1.93631e+08		9.18747e+07
9	V	V2	Total	1.63662e+08	0.93	2.06173e+08	0.70724	1.98831e+07	0.102686	7.10143e+06	0.0772947
9	V	V3	Free-living	1.61818e+08		1.71913e+08		1.23887e+08		1.23831e+08
9	V	V3	Free-living	1.32452e+08		1.27864e+08		0		0
9	V	V3	Free-living	1.32452e+08	0.818526	1.27864e+08	0.743772	1.07063e+07	0.0864198	8.43294e+06	0.0681004
9	V	V3	Phycosphere	9.78861e+06		1.25417e+07		0		1.24275e+07
9	V	V3	Phycosphere	3.97662e+06	0.40625	8.87093e+06	0.707317	0	#DIV/0!	1.33152e+06	0.107143
9	V	V3	Total	1.71607e+08		1.84454e+08		1.23887e+08		1.36259e+08
9	V	V3	Total	1.36429e+08	0.795009	1.36735e+08	0.741294	1.07063e+07	0.0864198		0

### Sheet: Asssociated with dead diatoms
Day	Treatment	Replicate	Lifestyle	EUB cells/mL	%EUB	cfb cells/mL	%cfb	alpha cells/mL	%alpha	gamma cells/mL	%gamma
1	C	C1	Alive Diatoms	355080		538743		783494		930399
1	C	C1	Alive diatoms with bacteria	281615		330592		783494		440715
1	C	C1	Dead diatoms	24488.3		0		0		0
1	C	C1	Microbes in detritosphere	0		0		0		0
1	C	C1	Bacteria in detriosphere	0	#DIV/0!	0	#DIV/0!	0	#DIV/0!	0	#DIV/0!
1	C	C2	Alive Diatoms	526498		746893		538652		342778
1	C	C2	Alive diatoms with bacteria	477522		526498		489684		195873
1	C	C2	Dead diatoms	48976.6		134686		0		97936.7
1	C	C2	Microbes in detritosphere	734649		1.44481e+06		0		1.02834e+06
1	C	C2	Bacteria in detriosphere	612208	0.833333	404057	0.279661	0	#DIV/0!	244842	0.238095
1	C	C3	Alive Diatoms	976428		575475		636589		587620
1	C	C3	Alive diatoms with bacteria	691636		379569		342778		391747
1	C	C3	Dead diatoms	13561.5		24488.3		48968.4		0
1	C	C3	Microbes in detritosphere	40684.5		257127		1.71389e+06		0
1	C	C3	Bacteria in detriosphere	40684.5	1	12244.2	0.047619	97936.7	0.0571429	0	#DIV/0!
1	V	V1	Alive Diatoms	355080		759137		342778		685557
1	V	V1	Alive diatoms with bacteria	269371		502010		244842		685557
1	V	V1	Dead diatoms	24488.3		0		0		0
1	V	V1	Microbes in detritosphere	61220.8		0		0		0
1	V	V1	Bacteria in detriosphere	61220.8	1	0	#DIV/0!	0	#DIV/0!	0	#DIV/0!
1	V	V2	Alive Diatoms	732321		734649		1.02834e+06		391747
1	V	V2	Alive diatoms with bacteria	406845		538743		538652		293810
1	V	V2	Dead diatoms	54246		0		0		48968.4
1	V	V2	Microbes in detritosphere	13561.5		0		0		97936.7
1	V	V2	Bacteria in detriosphere	13561.5	1	0	#DIV/0!	0	#DIV/0!	48968.4	0.5
1	V	V3	Alive Diatoms	3.18294e+06		3.57469e+06		1.71389e+06		1.37111e+06
1	V	V3	Alive diatoms with bacteria	2.9381e+06		2.84016e+06		1.56699e+06		1.22421e+06
1	V	V3	Dead diatoms	48968.4		48968.4		146905		48968.4
1	V	V3	Microbes in detritosphere	195873		685557		1.81183e+06		391747
1	V	V3	Bacteria in detriosphere	195873	1	293810	0.428571	538652	0.297297	293810	0.75
3	C	C1	Alive Diatoms	1.90977e+06		1.55501e+06		685557		1.95873e+06
3	C	C1	Alive diatoms with bacteria	979367		1.37134e+06		440715		1.51802e+06
3	C	C1	Dead diatoms	48968.4		61220.8		48968.4		0
3	C	C1	Microbes in detritosphere	244842		159174		195873		0
3	C	C1	Bacteria in detriosphere	195873	0.8	110197	0.692308	97936.7	0.5	0	#DIV/0!
3	C	C2	Alive Diatoms	1.37111e+06		1.90977e+06		734525		979367
3	C	C2	Alive diatoms with bacteria	1.22421e+06		1.71389e+06		636589		685557
3	C	C2	Dead diatoms	0		0		0		48968.4
3	C	C2	Microbes in detritosphere	0		0		0		0
3	C	C2	Bacteria in detriosphere	0	#DIV/0!	0	#DIV/0!	0	#DIV/0!	0	#DIV/0!
3	C	C3	Alive Diatoms	2.15461e+06		1.0773e+06		1.37111e+06		979367
3	C	C3	Alive diatoms with bacteria	1.95873e+06		636589		1.32215e+06		685557
3	C	C3	Dead diatoms	195873		48968.4		48968.4		97936.7
3	C	C3	Microbes in detritosphere	97936.7		538652		146905		293810
3	C	C3	Bacteria in detriosphere	97936.7	1	489684	0.909091	48968.4	0.333333	48968.4	0.166667
3	V	V1	Alive Diatoms	1.42008e+06		1.42008e+06		1.32215e+06		1.61596e+06
3	V	V1	Alive diatoms with bacteria	1.32215e+06		1.27318e+06		1.27318e+06		1.46905e+06
3	V	V1	Dead diatoms	538652		391747		391747		489684
3	V	V1	Microbes in detritosphere	3.37882e+06		1.90977e+06		1.46905e+06		2.49739e+06
3	V	V1	Bacteria in detriosphere	3.23191e+06	0.956522	685557	0.358974	244842	0.166667	1.0773e+06	0.431373
3	V	V2	Alive Diatoms	930399		1.61596e+06		2.39945e+06		1.27318e+06
3	V	V2	Alive diatoms with bacteria	930399		1.51802e+06		1.22421e+06		1.0773e+06
3	V	V2	Dead diatoms	489684		979367		685557		979367
3	V	V2	Microbes in detritosphere	1.95873e+06		4.55406e+06		4.30921e+06		3.23191e+06
3	V	V2	Bacteria in detriosphere	1.90977e+06	0.975	2.74223e+06	0.602151	587620	0.136364	1.0773e+06	0.333333
3	V	V3	Alive Diatoms	489684		391747		538652		195873
3	V	V3	Alive diatoms with bacteria	489684		293810		489684		146905
3	V	V3	Dead diatoms	293810		146905		391747		538652
3	V	V3	Microbes in detritosphere	1.46905e+06		1.22421e+06		2.9381e+06		3.23191e+06
3	V	V3	Bacteria in detriosphere	1.37111e+06	0.933333	832462	0.68	538652	0.183333	1.02834e+06	0.318182
5	C	C1	Alive Diatoms	2.30151e+06		1.56699e+06		1.21196e+06		1.32215e+06
5	C	C1	Alive diatoms with bacteria	2.0077e+06		1.22421e+06		1.10178e+06		1.22421e+06
5	C	C1	Dead diatoms	0		0		220356		0
5	C	C1	Microbes in detritosphere	0		0		661069		0
5	C	C1	Bacteria in detriosphere	0	#DIV/0!	0	#DIV/0!	110178	0.166667	0	#DIV/0!
5	C	C2	Alive Diatoms	1.33084e+06		832462		881425		636589
5	C	C2	Alive diatoms with bacteria	1.21994e+06		783494		771247		587620
5	C	C2	Dead diatoms	0		48968.4		110178		146905
5	C	C2	Microbes in detritosphere	0		244842		220356		195873
5	C	C2	Bacteria in detriosphere	0	#DIV/0!	97936.7	0.4	110178	0.5	48968.4	0.25
5	C	C3	Alive Diatoms	998132		734525		881425		636589
5	C	C3	Alive diatoms with bacteria	998132		685557		881425		636589
5	C	C3	Dead diatoms	0		48968.4		0		195873
5	C	C3	Microbes in detritosphere	0		195873		0		244842
5	C	C3	Bacteria in detriosphere	0	#DIV/0!	48968.4	0.25	0	#DIV/0!	97936.7	0.4
5	V	V1	Alive Diatoms	110904		979367		0		879902
5	V	V1	Alive diatoms with bacteria	110904		783494		0		879902
5	V	V1	Dead diatoms	110904		391747		611788		439951
5	V	V1	Microbes in detritosphere	1.77446e+06		3.91747e+06		3.36484e+06		3.95956e+06
5	V	V1	Bacteria in detriosphere	1.77446e+06	1	783494	0.2	917682	0.272727	439951	0.111111
5	V	V2	Alive Diatoms	887678		195873		0		879902
5	V	V2	Alive diatoms with bacteria	887678		195873		0		879902
5	V	V2	Dead diatoms	443839		391747		1.22358e+06		0
5	V	V2	Microbes in detritosphere	4.88223e+06		4.11334e+06		9.48272e+06		0
5	V	V2	Bacteria in detriosphere	4.88223e+06	1	2.15461e+06	0.52381	611788	0.0645161	0	#DIV/0!
5	V	V3	Alive Diatoms	1.33152e+06		783494		0		0
5	V	V3	Alive diatoms with bacteria	1.33152e+06		391747		0		0
5	V	V3	Dead diatoms	443839		195873		0		0
5	V	V3	Microbes in detritosphere	1.77536e+06		587620		0		0
5	V	V3	Bacteria in detriosphere	443839	0.25	587620	1	0	#DIV/0!	0	#DIV/0!
9	C	C1	Alive Diatoms	478277		1.37111e+06		917682		879902
9	C	C1	Alive diatoms with bacteria	478277		1.37111e+06		917682		879902
9	C	C1	Dead diatoms	358708		0		917682		0
9	C	C1	Microbes in detritosphere	1.67397e+06		0		4.58841e+06		0
9	C	C1	Bacteria in detriosphere	1.67397e+06	1	0	#DIV/0!	1.22358e+06	0.266667	0	#DIV/0!
9	C	C2	Alive Diatoms	305894		1.17524e+06		305894		0
9	C	C2	Alive diatoms with bacteria	305894		1.17524e+06		305894		0
9	C	C2	Dead diatoms	0		195873		0		0
9	C	C2	Microbes in detritosphere	0		1.56699e+06		0		0
9	C	C2	Bacteria in detriosphere	0	#DIV/0!	587620	0.375	0	#DIV/0!	0	#DIV/0!
9	C	C3	Alive Diatoms	0		1.37111e+06		611788		1.7598e+06
9	C	C3	Alive diatoms with bacteria	0		1.37111e+06		611788		1.7598e+06
9	C	C3	Dead diatoms	0		195873		305894		0
9	C	C3	Microbes in detritosphere	0		0		917682		0
9	C	C3	Bacteria in detriosphere	0	#DIV/0!	0	#DIV/0!	0	0	0	#DIV/0!
9	V	V1	Alive Diatoms	0		0		0		0
9	V	V1	Alive diatoms with bacteria	0		0		0		0
9	V	V1	Dead diatoms	0		0		1.22358e+06		879902
9	V	V1	Microbes in detritosphere	0		0		8.25914e+06		2.19976e+06
9	V	V1	Bacteria in detriosphere	0	#DIV/0!	0	#DIV/0!	2.44715e+06	0.296296	0	0
9	V	V2	Alive Diatoms	2.63971e+06		917682		0		0
9	V	V2	Alive diatoms with bacteria	2.63971e+06		917682		0		0
9	V	V2	Dead diatoms	0		0		0		1.31985e+06
9	V	V2	Microbes in detritosphere	0		0		0		1.05588e+07
9	V	V2	Bacteria in detriosphere	0	#DIV/0!	0	#DIV/0!	0	#DIV/0!	879902	0.0833333
9	V	V3	Alive Diatoms	917682		917682		0		0
9	V	V3	Alive diatoms with bacteria	917682		917682		0		0
9	V	V3	Dead diatoms	305894		1.22358e+06		305894		0
9	V	V3	Microbes in detritosphere	917682		6.72967e+06		0		0
9	V	V3	Bacteria in detriosphere	305894	0.333333	5.2002e+06	0.772727	0	#DIV/0!	0	#DIV/0!
