## Supplementary Table 5 for "Viral lysis of a toxigenic diatom triggers a microbial response mimicking hastened senescence"

### Sheet: annotated_reads_summary
	sample	Type	Archaea	Bacteria	Bacteria%	Diatom	Diatom%	Other	Other%	PnGalRNAV	Virus	Virus%	Unannotated	Unannotated%	total_TPM	annotated_TPM
1	DIAVIR1	D9V	1.39528	20624.8	2.06248	3110.25	0.311025	2412.6	0.24126	691782	59413.3	75.1195	222656	22.2656	1e+06	777344
2	DIAVIR10	D9C	74.9685	578231	57.8231	68149.6	6.81496	36845.9	3.68459	9.78084	8.06461	0.00178455	316681	31.6681	1e+06	683319
3	DIAVIR11	D5C	78.4984	428957	42.8957	213039	21.3039	62593.2	6.25932	0.924488	4.89138	0.000581587	295326	29.5326	1e+06	704674
4	DIAVIR12	D9C	82.8727	612772	61.2772	34108.9	3.41089	36713.6	3.67136	19.4512	9.56839	0.00290196	316294	31.6294	1e+06	683706
5	DIAVIR13	D9V	1.38847	10119.9	1.01199	628.384	0.0628384	907.835	0.0907835	747452	50753.9	79.8206	190137	19.0137	1e+06	809863
6	DIAVIR2	D9V	2.99501	21504.8	2.15048	2870.89	0.287089	2483.88	0.248388	698447	52419.6	75.0866	222271	22.2271	1e+06	777729
7	DIAVIR3	D5V	6.11186	24953.8	2.49538	3776.18	0.377618	2451.33	0.245133	669745	67044.3	73.6789	232024	23.2024	1e+06	767976
8	DIAVIR4	D5C	76.852	432848	43.2848	173900	17.39	57756.3	5.77563	3.41954	3.78755	0.000720709	335412	33.5412	1e+06	664588
9	DIAVIR5	D5V	3.62547	25182.1	2.51821	2012.93	0.201293	2552.74	0.255274	705595	46898.3	75.2493	217755	21.7755	1e+06	782245
10	DIAVIR6	D5C	50.9415	455224	45.5224	111476	11.1476	48644.2	4.86442	7.49948	3.98108	0.00114806	384593	38.4593	1e+06	615407
11	DIAVIR7	D5C	44.4159	635045	63.5045	47379.1	4.73791	30193.4	3.01934	10.0664	5.46168	0.00155281	287322	28.7322	1e+06	712678
12	DIAVIR8	D5V	4.10532	22710.5	2.27105	2543.58	0.254358	2630.63	0.263063	657296	46457.2	70.3753	268358	26.8358	1e+06	731642
13	DIAVIR9	INIT	249.634	392390	39.239	218442	21.8442	39302	3.9302	0.39246	89.9999	0.00903923	349526	34.9526	1e+06	650474

### Sheet: Sheet1
Row Labels	Average of Bacteria%
INIT	39.239
D5C	48.8018
D5V	2.42821
D9C	59.5501
D9V	1.74165
Grand Total	28.1582
