## Supplementary Table 7 for "Viral lysis of a toxigenic diatom triggers a microbial response mimicking hastened senescence"

	rab.all	rab.win.control9	rab.win.virus5	diff.btw	diff.win	effect	overlap	we.ep	we.eBH	wi.ep	wi.eBH	transcript_id	X	taxid	seed_ortholog	evalue	score	eggNOG_OGs	max_annot_lvl	COG_category	Description	Preferred_name	GOs	EC	KEGG_ko	KEGG_Pathway	KEGG_Module	KEGG_Reaction	KEGG_rclass	BRITE	KEGG_TC	CAZy	BiGG_Reaction	PFAMs	spname	organism_type	domain	genus	Gene_ID	CAZy_Family	EC_Number.x	Substrate_high_level	Substrate_curated	Name	EC_Number.y	transcript_id_clean	direction
1	7.12667798956321	2.2439149624731	10.9184529875666	8.97307486248379	1.54387721462518	6.40002131355924	0.000365399848804012	0.00158174450115628	0.0942984460372716	0.1	0.453305434692454	NODE_3226_length_947_cov_65369.907323_g559_i4	391103	643867	643867.Ftrac_3556	7.23e-14	80.5	COG2838@1|root,COG2838@2|Bacteria,4NFV1@976|Bacteroidetes,47K8A@768503|Cytophagia	976|Bacteroidetes	C	Monomeric isocitrate dehydrogenase	icd	-	1.1.1.42	ko:K00031	ko00020,ko00480,ko00720,ko01100,ko01110,ko01120,ko01130,ko01200,ko01210,ko01230,ko04146,map00020,map00480,map00720,map01100,map01110,map01120,map01130,map01200,map01210,map01230,map04146	M00009,M00010,M00173,M00740	R00267,R00268,R01899	RC00001,RC00084,RC00114,RC00626,RC02801	br01601,ko00000,ko00001,ko00002,ko01000	-	-	-	IDH	Marivirga tractuosa DSM 4126	Bacteria	Bacteria	Marivirga	NA	NA	NA	NA	NA	NA	NA	NODE_3226_length_947_cov_65369.907323_g559_i4	Up_in_Virus
2	5.56056547894067	0.543110121202583	8.9278867717944	8.53586344662305	0.904585427334625	9.16410479879985	0.000365399848804012	0.0015012878642858	0.0743041886056139	0.1	0.453305434692454	NODE_13800_length_346_cov_417185.739927_g13644_i0	152330	1336803	1336803.PHEL49_2071	1.38e-10	64.7	COG1404@1|root,COG2273@1|root,COG1404@2|Bacteria,COG2273@2|Bacteria,4PM7U@976|Bacteroidetes,1IJMV@117743|Flavobacteriia,3VWUX@52959|Polaribacter	976|Bacteroidetes	G	domain, Protein	-	-	-	-	-	-	-	-	-	-	-	-	CBM_4_9	Polaribacter sp. Hel1_33_49	Bacteria	Bacteria	Polaribacter	NA	NA	NA	NA	NA	NA	NA	NODE_13800_length_346_cov_417185.739927_g13644_i0	Up_in_Virus
3	10.0490139991568	11.6353053725508	8.09184226600312	-3.41802627629795	0.542013009456678	-6.17225970319729	0.000365399848804012	0.000794595065475763	0.0738923336793079	0.1	0.453305434692454	NODE_17025_length_304_cov_21.510823_g16869_i0	249508	270374	270374.MELB17_08721	2.42e-44	145	COG0236@1|root,COG0236@2|Bacteria,1MZ4P@1224|Proteobacteria,1S8X4@1236|Gammaproteobacteria,467SY@72275|Alteromonadaceae	1236|Gammaproteobacteria	IQ	Carrier of the growing fatty acid chain in fatty acid biosynthesis	acpP	GO:0000035,GO:0000036,GO:0003674,GO:0005488,GO:0005575,GO:0005622,GO:0005623,GO:0005737,GO:0005829,GO:0005975,GO:0006082,GO:0006629,GO:0006631,GO:0006633,GO:0006643,GO:0006644,GO:0006664,GO:0006793,GO:0006796,GO:0008150,GO:0008152,GO:0008289,GO:0008610,GO:0008654,GO:0009058,GO:0009245,GO:0009247,GO:0009311,GO:0009312,GO:0009987,GO:0016051,GO:0016053,GO:0019637,GO:0019752,GO:0019842,GO:0031177,GO:…	-	ko:K02078	-	-	-	-	ko00000,ko00001	-	-	-	PP-binding	Marinobacter sp. ELB17	Bacteria	Bacteria	Marinobacter	NA	NA	NA	NA	NA	NA	NA	NODE_17025_length_304_cov_21.510823_g16869_i0	Down_in_Virus
4	6.37380664784704	4.55857573454614	8.41727115971009	3.88025513136111	0.388586803583513	9.99847794505832	0.000365399848804012	0.000530184097316305	0.0580871545771358	0.1	0.453305434692454	NODE_1255_length_1893_cov_56081.431868_g1211_i0	112883	1250006	1250006.JHZZ01000001_gene113	8.72e-284	791	COG3525@1|root,COG3525@2|Bacteria,4NE08@976|Bacteroidetes,1HXU1@117743|Flavobacteriia,3VWB1@52959|Polaribacter	976|Bacteroidetes	G	Glycosyl hydrolase family 20, catalytic domain	-	-	3.2.1.52	ko:K12373	ko00511,ko00513,ko00520,ko00531,ko00603,ko00604,ko01100,ko04142,map00511,map00513,map00520,map00531,map00603,map00604,map01100,map04142	M00079	R00022,R06004,R11316	RC00049	ko00000,ko00001,ko00002,ko01000,ko03110	-	GH20	-	Glyco_hydro_20,Glyco_hydro_20b	Polaribacter sp. Hel_I_88	Bacteria	Bacteria	Polaribacter	NODE_1255_length_1893_cov_56081.431868_g1211_i0.p1	GH20	NA	exo-polysaccharide	capsular polysaccharide (bacteria)	beta-1,6-N-acetylglucosaminidase	3.2.1.-	NODE_1255_length_1893_cov_56081.431868_g1211_i0	Up_in_Virus
5	8.06659879458495	4.08372820426795	11.4132163504323	7.35078806288296	0.373317253753463	19.8592729390219	0.000365399848804012	0.000826311627274345	0.0696317992408205	0.1	0.453305434692454	NODE_2194_length_1257_cov_85938.786318_g2129_i0	112337	1250005	1250005.PHEL85_0819	8.92e-111	330	COG2096@1|root,COG2096@2|Bacteria,4NFHQ@976|Bacteroidetes,1HX1J@117743|Flavobacteriia,3VW48@52959|Polaribacter	976|Bacteroidetes	S	Cobalamin adenosyltransferase	yvqK	-	2.5.1.17	ko:K00798	ko00860,ko01100,map00860,map01100	M00122	R01492,R05220,R07268	RC00533	ko00000,ko00001,ko00002,ko01000	-	-	-	Cob_adeno_trans	Polaribacter sp. Hel1_85	Bacteria	Bacteria	Polaribacter	NA	NA	NA	NA	NA	NA	NA	NODE_2194_length_1257_cov_85938.786318_g2129_i0	Up_in_Virus
6	8.36747916889415	9.44305178346149	6.79476260016037	-2.82388314554431	0.540954724592029	-5.39074167845287	0.000365399848804012	0.0019006752796835	0.094677823225338	0.1	0.453305434692454	NODE_2500_length_1142_cov_5.660430_g1903_i1	363263	443152	443152.MDG893_11646	4.56e-72	227	2CECF@1|root,32RZM@2|Bacteria,1N130@1224|Proteobacteria,1S98I@1236|Gammaproteobacteria,468FH@72275|Alteromonadaceae	1236|Gammaproteobacteria	S	pilin assembly protein	-	-	-	-	-	-	-	-	-	-	-	-	-	Marinobacter algicola DG893	Bacteria	Bacteria	Marinobacter	NA	NA	NA	NA	NA	NA	NA	NODE_2500_length_1142_cov_5.660430_g1903_i1	Down_in_Virus
7	11.0950402590955	13.8630226710554	8.02576915827028	-5.69394073995121	0.949341631570448	-5.74071077164682	0.000365399848804012	0.00129357402332505	0.0886180959575869	0.1	0.453305434692454	NODE_4138_length_793_cov_7.936111_g4058_i0	108375	1247024	1247024.JRLH01000016_gene1680	1.28e-12	69.7	2EMPC@1|root,33FBT@2|Bacteria,1QNQV@1224|Proteobacteria,1SI44@1236|Gammaproteobacteria	1236|Gammaproteobacteria	-	-	-	-	-	-	-	-	-	-	-	-	-	-	-	Arsenophonus endosymbiont str. Hangzhou of Nilaparvata lugens	Bacteria	Bacteria	Arsenophonus	NA	NA	NA	NA	NA	NA	NA	NODE_4138_length_793_cov_7.936111_g4058_i0	Down_in_Virus
8	8.87631926220326	11.5271688605802	5.97898714161534	-5.50785729707614	0.814309780104406	-6.51433663579934	0.000365399848804012	0.0009130536009408	0.0743278561711996	0.1	0.453305434692454	NODE_3030_length_9888_cov_82.391747_g869_i0	365800	443152	443152.MDG893_09150	0	1691	COG0013@1|root,COG0013@2|Bacteria,1MU9A@1224|Proteobacteria,1RMWZ@1236|Gammaproteobacteria,465GZ@72275|Alteromonadaceae	1236|Gammaproteobacteria	J	Catalyzes the attachment of alanine to tRNA(Ala) in a two-step reaction alanine is first activated by ATP to form Ala- AMP and then transferred to the acceptor end of tRNA(Ala). Also edits incorrectly charged Ser-tRNA(Ala) and Gly-tRNA(Ala) via its editing domain	alaS	GO:0001130,GO:0001131,GO:0001141,GO:0001217,GO:0002161,GO:0002196,GO:0003674,GO:0003700,GO:0003824,GO:0004812,GO:0004813,GO:0005488,GO:0005515,GO:0005575,GO:0005622,GO:0005623,GO:0005737,GO:0005829,GO:0006082,GO:0006139,GO:0006355,GO:0006396,GO:0006399,GO:0006400,GO:0006412,GO:0006418,GO:0006419,GO:0006450,GO:0006518,GO:0006520,GO:0006725,GO:0006807,GO:0008033,GO:0008150,GO:0008152,GO:0008270,GO:…	6.1.1.7	ko:K01872	ko00970,map00970	M00359,M00360	R03038	RC00055,RC00523	ko00000,ko00001,ko00002,ko01000,ko01007,ko03016	-	-	iECABU_c1320.ECABU_c29670,iECED1_1282.ECED1_3146,iEcHS_1320.EcHS_A2833,iJN746.PP_4474	DHHA1,tRNA-synt_2c,tRNA_SAD	Marinobacter algicola DG893	Bacteria	Bacteria	Marinobacter	NA	NA	NA	NA	NA	NA	NA	NODE_3030_length_9888_cov_82.391747_g869_i0	Down_in_Virus
9	6.79371009739541	3.34057456922281	10.0196528202829	7.12137068685714	1.38264748551055	5.50399031791646	0.000365399848804012	0.00165547289930174	0.0912781209645137	0.1	0.453305434692454	NODE_1273_length_2397_cov_85526.860155_g1186_i0	186170	1416760	1416760.AYMS01000047_gene2605	5.17e-113	353	COG3958@1|root,COG3958@2|Bacteria,4NEI8@976|Bacteroidetes,1HWWI@117743|Flavobacteriia,47HVW@76831|Myroides	976|Bacteroidetes	G	Transketolase, pyrimidine binding domain	dxs	-	2.2.1.1	ko:K00615	ko00030,ko00710,ko01051,ko01100,ko01110,ko01120,ko01130,ko01200,ko01230,map00030,map00710,map01051,map01100,map01110,map01120,map01130,map01200,map01230	M00004,M00007,M00165,M00167	R01067,R01641,R01830,R06590	RC00032,RC00226,RC00571,RC01560	ko00000,ko00001,ko00002,ko01000	-	-	-	Transket_pyr,Transketolase_C	Myroides odoratimimus H1bi	Bacteria	Bacteria	Myroides	NA	NA	NA	NA	NA	NA	NA	NODE_1273_length_2397_cov_85526.860155_g1186_i0	Up_in_Virus
10	12.033033567377	14.4897319758969	8.67770970701298	-5.83426034202845	0.868750669249461	-6.54512955650338	0.000365399848804012	0.000602027724061848	0.066828821044292	0.1	0.453305434692454	NODE_2186_length_1491_cov_8.734838_g2057_i0	232731	225937	225937.HP15_1072	2.83e-80	253	COG0290@1|root,COG0290@2|Bacteria,1RDD2@1224|Proteobacteria,1S4E6@1236|Gammaproteobacteria,466GC@72275|Alteromonadaceae	1236|Gammaproteobacteria	J	IF-3 binds to the 30S ribosomal subunit and shifts the equilibrum between 70S ribosomes and their 50S and 30S subunits in favor of the free subunits, thus enhancing the availability of 30S subunits on which protein synthesis initiation begins	infC	GO:0000049,GO:0001731,GO:0002181,GO:0002183,GO:0003674,GO:0003676,GO:0003723,GO:0003743,GO:0005488,GO:0005575,GO:0005622,GO:0005623,GO:0005737,GO:0005829,GO:0006412,GO:0006413,GO:0006417,GO:0006446,GO:0006518,GO:0006807,GO:0006950,GO:0006996,GO:0008135,GO:0008150,GO:0008152,GO:0009058,GO:0009059,GO:0009266,GO:0009409,GO:0009628,GO:0009889,GO:0009891,GO:0009893,GO:0009987,GO:0010467,GO:0010468,GO:…	-	ko:K02520	-	-	-	-	ko00000,ko03012,ko03029	-	-	-	IF3_C,IF3_N	Marinobacter adhaerens HP15	Bacteria	Bacteria	Marinobacter	NA	NA	NA	NA	NA	NA	NA	NODE_2186_length_1491_cov_8.734838_g2057_i0	Down_in_Virus
11	8.93392681867775	10.7038743339283	7.32601960115917	-3.27669234575155	0.518680254563977	-6.63568494944548	0.000365399848804012	0.00117643895448567	0.0822537418916527	0.1	0.453305434692454	NODE_4774_length_757_cov_8.200292_g4594_i0	184853	1415754	1415754.JQMK01000006_gene3872	9.12e-152	429	COG0670@1|root,COG0670@2|Bacteria,1MU69@1224|Proteobacteria,1RRVZ@1236|Gammaproteobacteria,46771@72275|Alteromonadaceae	1236|Gammaproteobacteria	S	Belongs to the BI1 family	yccA	GO:0005575,GO:0005623,GO:0005886,GO:0008150,GO:0016020,GO:0016021,GO:0019222,GO:0030162,GO:0031224,GO:0044425,GO:0044464,GO:0050789,GO:0051171,GO:0051246,GO:0060255,GO:0065007,GO:0071944,GO:0080090	-	ko:K19416	-	M00742	-	-	ko00000,ko00002,ko02000	1.A.14.2.1	-	-	Bax1-I	Marinobacter sp. MCTG268	Bacteria	Bacteria	Marinobacter	NA	NA	NA	NA	NA	NA	NA	NODE_4774_length_757_cov_8.200292_g4594_i0	Down_in_Virus
12	6.96063308704985	3.70161446101955	9.12749910218688	5.55951550369725	1.07413661620486	5.24883529583572	0.000365399848804012	0.00126116062960724	0.0871257538362236	0.1	0.453305434692454	NODE_7854_length_516_cov_153038.625282_g7666_i0	5097	1004785	1004785.AMBLS11_00055	5.36e-14	74.7	COG4106@1|root,COG4106@2|Bacteria,1QUFH@1224|Proteobacteria,1T1X5@1236|Gammaproteobacteria,46DB2@72275|Alteromonadaceae	1236|Gammaproteobacteria	S	Methyltransferase domain	-	-	-	-	-	-	-	-	-	-	-	-	Methyltransf_23	Alteromonas macleodii str. 'Black Sea 11'	Bacteria	Bacteria	Alteromonas	NA	NA	NA	NA	NA	NA	NA	NODE_7854_length_516_cov_153038.625282_g7666_i0	Up_in_Virus
13	8.5067213992287	9.38145397745195	7.24208012200308	-2.23095888491119	0.427142396130433	-5.91376328269775	0.000365399848804012	0.00179982364427767	0.0978186022524192	0.1	0.453305434692454	NODE_841_length_11787_cov_153.983865_g0_i535	193806	1479237	1479237.JMLY01000001_gene1846	0	974	COG4372@1|root,COG4372@2|Bacteria,1MUCX@1224|Proteobacteria,1SU06@1236|Gammaproteobacteria,46D8H@72275|Alteromonadaceae	1236|Gammaproteobacteria	S	Transposase IS66 family	-	-	-	-	-	-	-	-	-	-	-	-	DDE_Tnp_IS66,DDE_Tnp_IS66_C,LZ_Tnp_IS66,zf-IS66	Marinobacter sp. HL-58	Bacteria	Bacteria	Marinobacter	NA	NA	NA	NA	NA	NA	NA	NODE_841_length_11787_cov_153.983865_g0_i535	Down_in_Virus
14	10.7856481713489	13.0564521359479	8.64733307399423	-4.19630788718025	0.878422642638825	-4.99377755817263	0.000365399848804012	0.0010401163680229	0.0833465371954187	0.1	0.453305434692454	NODE_4202_length_818_cov_10971.833557_g3994_i0	202715	1537994	1537994.JQFW01000022_gene120	8.12e-09	58.9	2EJ6D@1|root,33CXK@2|Bacteria,1NHGW@1224|Proteobacteria,1SGZR@1236|Gammaproteobacteria	1236|Gammaproteobacteria	-	-	-	-	-	-	-	-	-	-	-	-	-	-	-	Alteromonas sp. LOR	Bacteria	Bacteria	Alteromonas	NA	NA	NA	NA	NA	NA	NA	NODE_4202_length_818_cov_10971.833557_g3994_i0	Down_in_Virus
15	9.79811965532737	7.9718068158427	11.1086868484709	3.1618597139092	0.516765875405661	6.05276574950826	0.000365399848804012	0.00153947069399832	0.0967306501811527	0.1	0.453305434692454	NODE_808_length_49825_cov_220.048903_g0_i799	154387	1347342	1347342.BN863_5260	0	1157	COG0525@1|root,COG0525@2|Bacteria,4NETB@976|Bacteroidetes,1HYA4@117743|Flavobacteriia	976|Bacteroidetes	J	amino acids such as threonine, to avoid such errors, it has a posttransfer editing activity that hydrolyzes mischarged Thr-tRNA(Val) in a tRNA-dependent manner	valS	GO:0003674,GO:0003824,GO:0004812,GO:0004832,GO:0006082,GO:0006139,GO:0006399,GO:0006412,GO:0006418,GO:0006438,GO:0006518,GO:0006520,GO:0006725,GO:0006807,GO:0008150,GO:0008152,GO:0009058,GO:0009059,GO:0009987,GO:0010467,GO:0016070,GO:0016874,GO:0016875,GO:0019538,GO:0019752,GO:0034641,GO:0034645,GO:0034660,GO:0043038,GO:0043039,GO:0043043,GO:0043170,GO:0043436,GO:0043603,GO:0043604,GO:0044237,GO:…	6.1.1.9	ko:K01873	ko00970,map00970	M00359,M00360	R03665	RC00055,RC00523	ko00000,ko00001,ko00002,ko01000,ko01007,ko03016	-	-	-	Anticodon_1,Val_tRNA-synt_C,tRNA-synt_1	Formosa agariphila KMM 3901	Bacteria	Bacteria	Formosa	NA	NA	NA	NA	NA	NA	NA	NODE_808_length_49825_cov_220.048903_g0_i799	Up_in_Virus
16	12.992662250832	15.2214557280078	10.9185768932656	-4.31126695470833	0.77968931853193	-5.9837725497332	0.000365399848804012	0.00115748400848147	0.0865639400418819	0.1	0.453305434692454	NODE_47686_length_287_cov_100058.425234_g36001_i0	25807	104623	104623.Ser39006_00915	1.11e-09	59.3	2DMTH@1|root,32TKP@2|Bacteria,1N4TE@1224|Proteobacteria,1S9K6@1236|Gammaproteobacteria	1236|Gammaproteobacteria	-	-	-	-	-	-	-	-	-	-	-	-	-	-	-	Serratia sp. ATCC 39006	Bacteria	Bacteria	Serratia	NA	NA	NA	NA	NA	NA	NA	NODE_47686_length_287_cov_100058.425234_g36001_i0	Down_in_Virus
17	10.0297515253418	12.5500334998997	7.19697237414304	-4.77838914523625	0.938015271745225	-5.3921202741151	0.000365399848804012	0.000681927374496952	0.0701316906033713	0.1	0.453305434692454	NODE_6168_length_4898_cov_376.018238_g0_i2179	321395	349521	349521.HCH_06727	3.95e-273	796	COG3344@1|root,COG3344@2|Bacteria,1MVI1@1224|Proteobacteria,1RQP7@1236|Gammaproteobacteria,1XIUB@135619|Oceanospirillales	135619|Oceanospirillales	L	DNA polymerase	-	-	-	-	-	-	-	-	-	-	-	-	GIIM,RVT_1	Hahella chejuensis KCTC 2396	Bacteria	Bacteria	Hahella	NA	NA	NA	NA	NA	NA	NA	NODE_6168_length_4898_cov_376.018238_g0_i2179	Down_in_Virus
18	8.62740474751707	10.8698348891512	5.86129556419761	-4.83074778064531	0.913568856430434	-5.61246415084461	0.000365399848804012	0.00163582349122498	0.0912820667709205	0.1	0.453305434692454	NODE_14072_length_973_cov_1715.641111_g0_i4169	194821	1479237	1479237.JMLY01000001_gene2007	3.05e-34	127	COG1551@1|root,COG1551@2|Bacteria,1N6PG@1224|Proteobacteria,1SCB4@1236|Gammaproteobacteria,468BS@72275|Alteromonadaceae	1236|Gammaproteobacteria	T	Could accelerate the degradation of some genes transcripts potentially through selective RNA binding	csrA	GO:0003674,GO:0003676,GO:0003723,GO:0003729,GO:0005488,GO:0005575,GO:0005622,GO:0005623,GO:0005737,GO:0005829,GO:0005979,GO:0006109,GO:0006139,GO:0006417,GO:0006446,GO:0006725,GO:0006807,GO:0008150,GO:0008152,GO:0009889,GO:0009890,GO:0009892,GO:0009987,GO:0010468,GO:0010556,GO:0010558,GO:0010605,GO:0010608,GO:0010629,GO:0010675,GO:0010677,GO:0010906,GO:0010962,GO:0016070,GO:0016071,GO:0017148,GO:…	-	ko:K03563	ko02020,ko02025,ko02026,ko05111,map02020,map02025,map02026,map05111	-	-	-	ko00000,ko00001,ko03019	-	-	-	CsrA	Marinobacter sp. HL-58	Bacteria	Bacteria	Marinobacter	NA	NA	NA	NA	NA	NA	NA	NODE_14072_length_973_cov_1715.641111_g0_i4169	Down_in_Virus
19	10.019438507495	4.95034993585791	15.1607822599466	9.73606619313185	1.5514264942565	6.71125965959992	0.000365399848804012	0.000403956988693603	0.0594352427660168	0.1	0.453305434692454	NODE_135_length_3859_cov_80188.655045_g131_i0	347667	391598	391598.FBBAL38_09524	6.01e-71	249	COG0167@1|root,COG0167@2|Bacteria,4NDVB@976|Bacteroidetes,1HY59@117743|Flavobacteriia	976|Bacteroidetes	F	Catalyzes the conversion of dihydroorotate to orotate with quinone as electron acceptor	pyrD	-	1.3.5.2,1.3.98.1	ko:K00226,ko:K00254	ko00240,ko01100,map00240,map01100	M00051	R01867,R01868	RC00051	ko00000,ko00001,ko00002,ko01000	-	-	-	DHO_dh	Flavobacteria bacterium BAL38	Bacteria	Bacteria	Flavobacteria	NA	NA	NA	NA	NA	NA	NA	NODE_135_length_3859_cov_80188.655045_g131_i0	Up_in_Virus
20	8.37509485129682	5.38776663450122	10.9855902434239	5.51883720226519	0.827578762410919	6.65450350836892	0.000365399848804012	0.00160798383408329	0.0918844211272817	0.1	0.453305434692454	NODE_404_length_2585_cov_42538.012739_g396_i0	177386	1408433	1408433.JHXV01000017_gene1629	1.26e-91	319	COG0842@1|root,COG1131@1|root,COG0842@2|Bacteria,COG1131@2|Bacteria,4NHPD@976|Bacteroidetes,1I942@117743|Flavobacteriia,2PBH5@246874|Cryomorphaceae	976|Bacteroidetes	V	ABC-2 type transporter	-	-	-	-	-	-	-	-	-	-	-	-	ABC2_membrane,ABC_tran	Crocinitomix catalasitica ATCC 23190	Bacteria	Bacteria	Crocinitomix	NA	NA	NA	NA	NA	NA	NA	NODE_404_length_2585_cov_42538.012739_g396_i0	Up_in_Virus
21	10.1200657043352	12.907635547229	7.5161750478206	-5.2700107975526	0.78828452177093	-7.12145030086396	0.000365399848804012	0.000428486874531736	0.0569778111308718	0.1	0.453305434692454	NODE_2467_length_858_cov_4.011465_g2432_i0	339505	351348	351348.Maqu_3874	1.6e-76	236	COG0355@1|root,COG0355@2|Bacteria,1RHE4@1224|Proteobacteria,1S25H@1236|Gammaproteobacteria,4679J@72275|Alteromonadaceae	1236|Gammaproteobacteria	C	Produces ATP from ADP in the presence of a proton gradient across the membrane	atpC	GO:0005575,GO:0005622,GO:0005623,GO:0006139,GO:0006163,GO:0006164,GO:0006725,GO:0006753,GO:0006754,GO:0006793,GO:0006796,GO:0006807,GO:0006810,GO:0006811,GO:0006812,GO:0008150,GO:0008152,GO:0009058,GO:0009117,GO:0009123,GO:0009124,GO:0009126,GO:0009127,GO:0009141,GO:0009142,GO:0009144,GO:0009145,GO:0009150,GO:0009152,GO:0009156,GO:0009161,GO:0009165,GO:0009167,GO:0009168,GO:0009199,GO:0009201,GO:…	-	ko:K02114	ko00190,ko00195,ko01100,map00190,map00195,map01100	M00157	-	-	ko00000,ko00001,ko00002,ko00194	3.A.2.1	-	iJN746.PP_5412	ATP-synt_DE,ATP-synt_DE_N	Marinobacter hydrocarbonoclasticus VT8	Bacteria	Bacteria	Marinobacter	NA	NA	NA	NA	NA	NA	NA	NODE_2467_length_858_cov_4.011465_g2432_i0	Down_in_Virus
22	11.8433667411788	13.3730240520208	10.1840633092777	-3.59473347933011	0.601058362822913	-6.12588031740034	0.000365399848804012	0.000508273403091037	0.0635955262959659	0.1	0.453305434692454	NODE_6253_length_466_cov_32.770992_g6212_i0	367694	443152	443152.MDG893_17687	5.99e-16	75.9	2EFUG@1|root,339KM@2|Bacteria,1NGQQ@1224|Proteobacteria,1SHZI@1236|Gammaproteobacteria	1236|Gammaproteobacteria	S	(Lipo)protein	oprI	-	-	-	-	-	-	-	-	-	-	-	Alanine_zipper	Marinobacter algicola DG893	Bacteria	Bacteria	Marinobacter	NA	NA	NA	NA	NA	NA	NA	NODE_6253_length_466_cov_32.770992_g6212_i0	Down_in_Virus
23	9.56453187001955	11.4832026607156	7.64690710167146	-3.86442175376544	0.592009502498491	-6.38728072385279	0.000365399848804012	0.00165916764920975	0.0975247017989236	0.1	0.453305434692454	NODE_8406_length_388_cov_1384.495238_g8365_i0	72003	1123236	1123236.KB899378_gene1589	9.44e-12	65.1	2E9J1@1|root,333RY@2|Bacteria,1NCU6@1224|Proteobacteria,1SF5Y@1236|Gammaproteobacteria,468B7@72275|Alteromonadaceae	1236|Gammaproteobacteria	-	-	-	-	-	-	-	-	-	-	-	-	-	-	-	Salinimonas chungwhensis DSM 16280	Bacteria	Bacteria	Salinimonas	NA	NA	NA	NA	NA	NA	NA	NODE_8406_length_388_cov_1384.495238_g8365_i0	Down_in_Virus
