## Supplementary Table 9 for "Viral lysis of a toxigenic diatom triggers a microbial response mimicking hastened senescence"

Substrate_high_level	Family	DIAVIR1	DIAVIR10	DIAVIR11	DIAVIR12	DIAVIR13	DIAVIR2	DIAVIR3	DIAVIR4	DIAVIR5	DIAVIR6	DIAVIR7	DIAVIR8	DIAVIR9	NA
alginate	CBM106	0	0	0	0	0	0	0	0	0	0	0	0	0	0
alginate	CBM96	0	0	0	0	0	0	0	0	0	0	0	0	0	0
alginate	PL14	0	0	0	0	0	0	0	0	0	0	0	0	0	0
alginate	PL15	0	0	0	0	0	0	0	0	0	0	0	0	0	0
alginate	PL17	0	1	0	0	0	0	0	0	0	0	1	0	1	0
alginate	PL18	0	0	0	0	0	0	0	0	0	0	0	0	0	0
alginate	PL31	0	0	0	0	0	0	0	0	0	0	0	0	0	0
alginate	PL32	0	0	0	0	0	0	0	0	0	0	0	0	0	0
alginate	PL34	0	0	0	0	0	0	0	0	0	0	0	0	0	0
alginate	PL36	0	0	0	0	0	0	0	0	0	0	0	0	0	0
alginate	PL38	0	0	0	0	0	0	0	0	0	0	0	0	0	0
alginate	PL39	0	0	0	0	0	0	0	0	0	0	0	0	0	0
alginate	PL41	0	0	0	0	0	0	0	0	0	0	0	0	0	0
alginate	PL44	0	0	0	0	0	0	0	0	0	0	0	0	0	0
alginate	PL5	0	0	0	0	0	0	0	0	0	0	0	0	0	0
alginate	PL6	1	1	1	1	1	1	1	1	1	1	1	1	1	0
alginate	PL7	1	1	1	1	1	1	1	1	1	1	1	1	1	0
alginate	PL8	0	0	0	0	0	0	0	0	0	0	0	0	0	0
beta-glucan	AA7	1	1	1	1	1	1	1	1	1	1	1	1	1	0
beta-glucan	CBM102	0	0	0	0	0	0	0	0	0	0	0	0	0	0
beta-glucan	CBM103	0	0	0	0	0	0	0	0	0	0	0	0	0	0
beta-glucan	CBM11	0	0	0	0	0	0	0	0	0	0	0	0	0	0
beta-glucan	CBM24	0	0	0	0	0	0	0	0	0	0	0	0	0	0
beta-glucan	CBM41	0	1	1	1	0	0	1	1	0	1	1	0	1	0
beta-glucan	CBM43	0	0	0	0	0	0	0	0	0	0	0	0	0	0
beta-glucan	CBM52	0	0	0	0	0	0	0	0	0	0	0	0	0	0
beta-glucan	CBM56	0	0	0	0	0	0	0	0	0	0	0	0	0	0
beta-glucan	CBM79	0	0	0	0	0	0	0	0	0	0	0	0	0	0
beta-glucan	CBM81	0	0	0	0	0	0	0	0	0	0	0	0	0	0
beta-glucan	GH12	0	0	0	0	0	0	0	0	0	0	0	0	0	0
beta-glucan	GH128	1	1	1	1	1	1	1	1	1	1	1	1	1	0
beta-glucan	GH131	0	0	0	0	0	0	0	0	0	0	0	0	0	0
beta-glucan	GH132	0	0	0	0	0	0	0	0	0	0	0	0	0	0
beta-glucan	GH144	1	1	1	1	1	1	1	1	1	1	1	1	1	0
beta-glucan	GH148	0	0	0	0	0	0	0	0	0	0	0	0	0	0
beta-glucan	GH149	1	1	1	1	1	1	1	1	1	1	1	1	1	0
beta-glucan	GH152	0	0	0	0	0	0	0	0	0	0	0	0	0	0
beta-glucan	GH157	0	0	0	0	0	0	0	0	0	0	0	0	0	0
beta-glucan	GH158	0	0	0	0	0	0	0	0	0	0	0	0	0	0
beta-glucan	GH161	1	1	1	1	1	1	1	1	0	1	1	1	1	0
beta-glucan	GH162	0	0	0	0	0	0	0	0	0	0	0	0	0	0
beta-glucan	GH17	1	1	1	1	1	1	1	1	1	1	1	1	1	0
beta-glucan	GH175	0	0	0	0	0	0	0	0	0	0	0	0	0	0
beta-glucan	GH180	0	0	0	0	0	0	0	0	0	0	0	0	0	0
beta-glucan	GH186	0	0	0	0	0	0	0	0	0	0	0	0	0	0
beta-glucan	GH189	0	0	0	0	0	0	0	0	0	0	0	0	0	0
beta-glucan	GH26	1	1	1	1	1	1	1	1	1	1	1	1	1	0
beta-glucan	GH4	0	1	1	1	0	0	0	1	0	1	0	1	0	0
beta-glucan	GH44	0	0	0	0	0	0	0	0	0	0	0	0	0	0
beta-glucan	GH45	0	0	0	0	0	0	0	0	0	0	0	0	0	0
beta-glucan	GH55	0	0	0	0	0	0	0	0	0	0	0	0	0	0
beta-glucan	GH64	0	0	0	0	0	0	0	0	0	0	0	0	0	0
beta-glucan	GH72	1	1	0	1	0	0	1	0	1	1	1	0	0	0
beta-glucan	GH8	1	1	1	1	1	1	1	1	1	1	1	1	1	0
beta-glucan	GH81	1	1	1	1	1	1	1	1	1	1	1	1	1	0
beta-glucan	GH9	1	1	1	1	0	0	1	1	0	1	1	0	1	0
beta-mannan	CBM23	0	0	0	0	0	0	0	0	0	0	0	0	0	0
beta-mannan	CBM27	0	0	0	0	0	0	0	0	0	0	0	0	0	0
beta-mannan	CBM29	0	0	0	0	0	0	0	0	0	0	0	0	0	0
beta-mannan	CE17	0	0	0	0	0	0	0	0	0	0	0	0	0	0
beta-mannan	GH113	1	1	1	1	1	1	1	1	1	1	1	1	1	0
beta-mannan	GH130	1	1	1	1	1	1	0	1	1	1	1	0	1	0
beta-mannan	GH134	0	0	0	0	0	0	0	0	0	0	0	0	0	0
beta-mannan	GH164	0	0	0	0	0	0	0	0	0	0	0	0	0	0
chitin	AA11	0	0	0	0	0	0	0	0	0	0	0	0	0	0
chitin	CBM12	0	0	0	0	0	0	0	0	0	0	0	0	0	0
chitin	CBM14	0	0	0	0	0	0	0	0	0	0	0	0	0	0
chitin	CBM18	0	0	0	0	0	0	0	0	0	0	0	0	0	0
chitin	CBM19	0	0	0	0	0	0	0	0	0	0	0	0	0	0
chitin	CBM5	0	0	0	0	0	0	0	0	0	0	0	0	0	0
chitin	CBM55	0	0	0	0	0	0	0	0	0	0	0	0	0	0
chitin	CBM73	0	0	0	0	0	0	0	0	0	0	0	0	0	0
chitin	CE14	1	1	1	1	1	1	1	1	1	1	1	1	1	0
chitin	CE4	1	1	1	1	1	1	1	1	1	1	1	1	1	0
chitin	GH18	1	1	1	1	1	1	1	1	1	1	1	1	1	0
chitin	GH19	1	1	1	1	1	0	1	1	0	1	1	1	1	0
chitin	GH23	1	1	1	1	1	1	1	1	1	1	1	1	1	0
exo-polysaccharide	CE11	1	1	1	1	1	1	1	1	1	1	1	1	1	0
exo-polysaccharide	GH153	0	0	0	0	0	0	0	0	0	0	0	0	0	0
exo-polysaccharide	GH160	0	0	0	0	0	0	0	0	0	0	0	0	0	0
exo-polysaccharide	GH169	0	0	0	0	0	0	0	0	0	0	0	0	0	0
exo-polysaccharide	GH20	1	1	1	1	1	1	1	1	1	1	1	1	1	0
exo-polysaccharide	GH90	0	0	0	0	0	0	0	0	0	0	0	0	0	0
host glycan	CBM100	0	0	0	0	0	0	0	0	0	0	0	0	0	0
host glycan	CBM105	0	0	0	0	0	0	0	0	0	0	0	0	0	0
host glycan	CBM32	0	0	0	1	0	0	0	0	0	0	0	0	0	0
host glycan	CBM40	0	0	0	0	0	0	0	0	0	0	0	0	0	0
host glycan	CBM47	1	1	1	1	1	1	1	1	1	1	1	1	1	0
host glycan	CBM51	0	0	0	0	0	0	0	0	0	0	0	0	0	0
host glycan	CBM57	0	1	1	1	0	0	0	1	0	1	1	0	1	0
host glycan	CBM70	0	0	0	0	0	0	0	0	0	0	0	0	0	0
host glycan	CBM71	0	0	0	0	0	0	0	0	0	0	0	0	0	0
host glycan	CBM93	0	0	0	0	0	0	0	0	0	0	0	0	0	0
host glycan	CBM94	0	0	0	0	0	0	0	0	0	0	0	0	0	0
host glycan	CE18	0	0	0	0	0	0	0	0	0	0	0	0	0	0
host glycan	CE9	1	1	1	1	1	1	1	1	1	1	1	1	1	0
host glycan	GH101	0	0	0	0	0	0	0	0	0	0	0	0	0	0
host glycan	GH109	1	1	1	1	1	1	1	1	1	1	1	1	1	0
host glycan	GH110	0	0	0	0	0	0	0	0	0	0	0	0	0	0
host glycan	GH111	0	0	0	0	0	0	0	0	0	0	0	0	0	0
host glycan	GH123	0	0	0	0	0	0	0	0	0	0	0	0	0	0
host glycan	GH156	0	0	0	0	0	0	0	0	0	0	0	0	0	0
host glycan	GH163	1	1	1	1	1	1	1	1	1	1	1	1	1	0
host glycan	GH177	0	0	0	0	0	0	0	0	0	0	0	0	0	0
host glycan	GH181	0	0	0	0	0	0	0	0	0	0	0	0	0	0
host glycan	GH185	0	0	0	0	0	0	0	0	0	0	0	0	0	0
host glycan	GH29	0	1	1	1	0	0	1	1	0	1	1	0	1	0
host glycan	GH33	0	1	0	1	0	0	0	0	0	0	0	0	1	0
host glycan	GH34	0	0	0	0	0	0	0	0	0	0	0	0	0	0
host glycan	GH47	1	1	1	1	1	1	0	1	1	1	1	1	1	0
host glycan	GH56	0	0	0	0	0	0	0	0	0	0	0	0	0	0
host glycan	GH58	0	0	0	0	0	0	0	0	0	0	0	0	0	0
host glycan	GH73	1	1	1	1	1	1	1	1	1	1	1	1	1	0
host glycan	GH83	0	0	0	0	0	0	0	0	0	0	0	0	0	0
host glycan	GH84	1	1	1	1	1	1	1	1	1	1	1	1	1	0
host glycan	GH85	1	1	1	1	1	1	1	1	1	1	1	1	1	0
host glycan	GH88	0	0	0	1	0	0	0	1	0	1	1	0	1	0
host glycan	GH89	0	0	0	0	0	0	0	0	0	0	0	0	0	0
host glycan	GH92	1	1	1	1	1	1	1	1	1	1	1	1	1	0
host glycan	GH98	0	0	0	0	0	0	0	0	0	0	0	0	0	0
host glycan	GH99	1	1	0	0	1	0	1	0	1	1	1	0	1	0
host glycan	PL12	0	0	0	0	0	0	0	0	0	0	0	0	0	0
host glycan	PL13	0	0	0	0	0	0	0	0	0	0	0	0	0	0
host glycan	PL16	0	0	0	0	0	0	0	0	0	0	0	0	0	0
host glycan	PL21	0	0	0	0	0	0	0	0	0	0	0	0	0	0
host glycan	PL23	0	0	0	0	0	0	0	0	0	0	0	0	0	0
host glycan	PL29	0	0	0	0	0	0	0	0	0	0	0	0	0	0
host glycan	PL30	0	0	0	0	0	0	0	0	0	0	0	0	0	0
host glycan	PL35	0	1	0	0	0	0	1	0	0	0	1	0	1	0
host glycan	PL37	0	0	0	0	0	0	0	0	0	0	0	0	0	0
xylan	AA14	0	0	0	0	0	0	0	0	0	0	0	0	0	0
xylan	CBM15	0	0	0	0	0	0	0	0	0	0	0	0	0	0
xylan	CBM31	0	0	0	0	0	0	0	0	0	0	0	0	0	0
xylan	CBM36	0	0	0	0	0	0	0	0	0	0	0	0	0	0
xylan	CBM42	0	0	0	0	0	0	0	0	0	0	0	0	0	0
xylan	CBM60	0	0	0	0	0	0	0	0	0	0	0	0	0	0
xylan	CBM86	0	0	0	0	0	0	0	0	0	0	0	0	0	0
xylan	CBM89	0	0	0	0	0	0	0	0	0	0	0	0	0	0
xylan	CBM91	0	1	1	1	0	0	0	1	0	1	1	0	1	0
xylan	CE16	0	0	0	0	0	0	0	0	0	0	0	0	0	0
xylan	CE2	0	0	0	0	0	0	0	0	0	0	0	0	0	0
xylan	CE3	1	1	1	1	1	1	1	1	1	1	1	1	1	0
xylan	CE6	0	0	0	0	0	0	0	0	0	0	0	0	0	0
xylan	GH11	0	0	0	0	0	0	0	0	0	0	0	0	0	0
xylan	GH120	0	0	0	0	0	0	0	0	0	0	0	0	0	0
xylan	GH52	0	0	0	0	0	0	0	0	0	0	0	0	0	0
xylan	GH67	0	0	0	0	0	0	0	0	0	0	0	0	0	0
